# Replaying germinal center evolution on a quantified affinity landscape

**DOI:** 10.1101/2025.06.02.656870

**Authors:** William S. DeWitt, Ashni A. Vora, Tatsuya Araki, Jared G. Galloway, Tanwee Alkutkar, Juliana Bortolatto, Tiago B.R. Castro, Will Dumm, Chris Jennings-Shaffer, Tongqiu Jia, Luka Mesin, Gabriel Ozorowski, Juhee Pae, Duncan K. Ralph, Jesse D. Bloom, Armita Nourmohammad, Yun S. Song, Andrew B. Ward, Tyler N. Starr, Frederick A. Matsen, Gabriel D. Victora

## Abstract

Darwinian evolution of immunoglobulin genes within germinal centers (GCs) underlies the progressive increase in antibody affinity following antigen exposure. Whereas the cellular mechanics of how competition between B cells produces increases in affinity are well established, the evolutionary dynamics of this process are less clear. We developed an experimental evolution model where we “replay” over one hundred monoclonal GC reactions, assigning affinities to each cell using deep mutational scanning. Our data reveal how GCs achieve predictable outcomes by means of noisy but persistent selection on an affinity landscape whose exploration is heavily constrained by somatic hypermutation biases. We infer a fitness landscape that quantitatively recapitulates the affinity maturation trajectory of our clone and find that apparent features of GC selection such as permissiveness to low-affinity lineages and rapid plateauing of affinity are likely artifacts of survivorship biases that distort our view of how B cell affinity progresses over time.
