## Supplemental Spreadsheet 2 for "Replaying germinal center evolution on a quantified affinity landscape"

### Sheet: Sheet1
Strain	Type	Sequence
Igk^2.1	Donor ssDNA	CTTCTAAGAATTGAAGTCTCAACTATGAAAATCAGCAGTTCTCTGTCAGAGAAGCCCAAGCGCTTCCACGCATGCTTGGAGAGGGGGTTAAGCTTTCGCAGCTACCCACTGCTCTGTTCCTCTTCAGTGAGGAGGGTTTTTGTACAGCCAGACAGTGGAGTACTACCAAAAAATGTATGACCCTTGGCATGGATAATATATGTATTTAGAAGGGTCCTTTAAGACACATGTGATGCTCTAGTAAGTTTTCTGCTGACACCAACTCCCTGTGGGTGAAACAGGAGCAGGTGCCCTTTGACCAACAGTACACACTCTGCTGAGCTGATTTGCATATGGAGTCATTATACAACATCCCAGAATTCTTTAAGGGCAGCTGCCAGGAGCCTAAGAAGCATCCTC…
Igk^2.1	3' sgRNA protospacer	CTGTGGTGGACGTTCGGTGG
Igk^2.1	5' sgRNA protospacer	AAGACACAGGTTTTCATGTT
Igh^2.1	Donor ssDNA	AAACTGAAAATCTCCAACTACAGCCCCAACTATCCCTCCAGCCATAGGATTGTTTTAGCATCTTCTTCAAATGAGCCTCCAAAGTCCCTATCCCATCATCCAGGGACTCCACCAACACCATCACACAGATTCTTAGTTTTTCAAAGATGTGGAGATAATCTGTCCTAAAGGCTCTGAGATCCCTAGACAGTTTATTTCCCAATCGATCCCGTTTCAGAATGGAATGTGCAGAAAGAAAAAAGCCAGCTTACCTGAGGAGACGGTGACCGTGGTCCCTGCGCCCCAGACATCGAAGTCCCTTGCACAGTAATATGTGGCTGTGTCCTCAGTAGTCACAGAATTCAACTGCAGGTAGTACTGGTTCTTGGATGTGTCTCGAGTGATGGAGATTCGACTTTT…
Igh^2.1	3' sgRNA protospacer	CAGGGGCAGCCTGAGCTATG
Igh^2.1	5' sgRNA protospacer	GGAGCCGGCTGAGAGAAGTT
Igk^2.1*	sgRNA protospacer	TCTTTGTATACATGTTGCTG
Igh^2.1*	sgRNA protospacer	TGCAACCGGTGTACATTCCG
