## Supplemental Spreadsheet 3 for "Replaying germinal center evolution on a quantified affinity landscape"

### Sheet: Fig. 2H, selected mutants
ID	Mutations_HC	Mutation_LC	DMS	BLI Delta KD	KD	ka (1/Ms)	kdis (1/s)	R^2
TA_1	K49(H)R, Y58(H)F	A40(L)G	1.01168	0.803749	2.84E-09	126300	0.0003592	0.9993
TA_2	WT Heavy	A40(L)G	0.803875	0.842167	4.21E-09	90900	0.000383	0.9997
TA_3	WT Heavy	A40(L)V	-0.714826	-0.192064	5.4e-08	142000	0.00767	0.9746
TA_4	WT Heavy	A40(L)V, N108(L)D	-1.34473	-0.423735	7.11E-08	111000	0.00792	0.9266
TA_5	D28(H)A	WT Kappa	0.858673	0.761498	3.81E-09	225000	0.000858	0.9944
TA_6	D28(H)A, K44(H)R, S64(H)G	A40(L)G, Y42(L)F, A52(L)S, Q105(L)H, N108(L)Y	3.58223	2.48882	7.69E-11	933000	7.17e-05	0.9919
TA_7	D28(H)A, K49(H)R, S64(H)G	A40(L)G, Y42(L)F, A52(L)S, Q105(L)H, N108(L)Y	3.51104	2.58376	6.18E-11	1030000	6.34e-05	0.9947
TA_8	D28(H)A, K44(H)R, K49(H)R, S64(H)G	A40(L)G, Y42(L)F, A52(L)S, Q105(L)H, N108(L)Y	3.66797	2.55784	6.56E-11	1050000	6.9e-05	0.99
TA_9	WT Heavy	WT Kappa		0	2.6e-08	86700	0.00226	0.99
TA_10	K44(H)R	WT Kappa	0.156921	-0.00588218	2.23E-08	152000	0.0034	0.995
TA_11	K49(H)R	WT Kappa	0.085732	0.00796893	2.16E-08	153000	0.00331	0.9941
TA_12	WT Heavy	Y42(L)F	-0.0402508	-0.0539978	2.27E-08	180000	0.00408	0.9635
TA_13	WT Heavy	A40(L)G, Y42(L)F, Q105(L)H, N108(L)Y	1.87592	1.6754	5.49E-10	216000	0.000119	0.9905
TA_14	WT Heavy	A52(L)S	0.677309	0.737511	6.25E-09	223000	0.00139	0.9983
TA_15	WT Heavy	Y55(L)F	0.193877	0.235492	1.44E-08	116000	0.00168	0.9887
TA_16	WT Heavy	A40(L)G, A52(L)S, Y55(L)F	1.67506	1.08449	1.49E-09	221000	0.0003293	0.9989
TA_17	WT Heavy	A40(L)G Y42(L)F A52(L)S Y55(L)H S69(L)N Q105(L)H N108(L)Y L116(L)I	0.957237	-0.664372	8.36E-08	244700	0.02045	0.9846
TA_18	WT Heavy	A40(L)G, Y42(L)F, A52(L)S, N108(L)Y	2.1729	1.78261	3.22E-10	366000	0.000118	0.9852
TA_19	WT Heavy	A40(L)G, Y42(L)F, A52(L)S, Q105(L)H, N108(L)Y	2.55323	1.87119	2.61E-10	331000	8.66e-05	0.9851
TA_20	WT Heavy	A40(L)G, Y42(L)F, A52(L)S, N108(L)S	2.14018	1.75531	4.04E-10	429000	0.000173	0.9884
TA_21	WT Heavy	A40(L)G, Y42(L)F, A52(L)S, Q105(L)H, N108(L)S	2.52052	1.81183	4.01E-10	288000	0.000116	0.9911
TA_22	WT Heavy	N108(L)S	0.699251	0.327051	1.49E-08	83500	0.00124	0.9813
TA_23	WT Heavy	Q105(L)H	0.380333	0.393915	1.33E-08	100000	0.00133	0.9985
TA_24	WT Heavy	N108(L)Y	0.731962	0.370343	7.72E-09	118200	0.0009115	0.994
TA_25	WT Heavy	Q105(L)H N108(L)Y	1.11229	0.753072	3.20E-09	129000	0.0004124	0.9998
TA_26	WT Heavy	N108(L)D	-0.629905	-0.226826	5.85E-08	137000	0.00803	0.9963
TA_27	K49(H)R	A40(L)G, Y42(L)F, A52(L)S, N108(L)S	2.22592	1.92759	2.80E-10	724000	0.000203	0.9918
TA_28	S64(H)G	WT Kappa	0.0134112	0	2.2e-08	140000	0.00309	0.9943

### Sheet: Fig. 2I, affinity ladder
ID	Mutations_HC	Mutation_LC	DMS	BLI Delta KD	KD	ka (1/Ms)	kdis (1/s)	R^2	BLI Delta KD calculated from average WT KD of all runs
L_00	WT Heavy	WT Kappa
L_01	Y38(H)D, Y66(H)N	A40(L)G , Y66(L)S, Y114(L)F	-4.02328	-	-	-	-	-
L_02	Y58(H)H	Y55(L)H , E101(L)D, Y114(L)N, L116(L)I	-3.50134	-	-	-	-	-
L_03	M53(H)L, Y87(H)C, A105(H)V	T37(L)S, N38(L)Y, A40(L)G, Y42(L)H	-3.00412	-	-	-	-	-
L_04	S57(H)N, S64(H)N, A105(H)V	Y68(L)H , K123(L)N	-2.50892	-	-	-	-	-
L_05	Y55(H)N, Y58(H)N, T79(H)S, A105(H)G	A52(L)S, G78(L)D, K123(L)N	-2.0004	-	-	-	-	-
L_06	A105(H)G	Y107(L)H, S109(L)I	-1.50528	-	-	-	-	-
L_07	S57(H)N, Y102(H)H, T122(H)S	T37(L)I, L116(L)P	-1.00082	-1.46351	1.08237e-06	29300	0.0292567	0.9936
L_08	S64(H)N, T96(H)S	Y42(L)N, A52(L)V , F87(L)L	-0.503469	-0.86673	2.739e-07	57820	0.01584	0.983173
L_09	I76(H)F	A52(L)T, Y68(L)F, D74(L)G , L99(L)W , L116(L)P	0.00112457	-0.35825	8.494e-08	131000	0.01113	0.990711
L_10	S11(H)G,I76(H)V,Y87(H)H,A105(H)G	N108(L)K	0.584222	1.487	1.213e-09	380700	0.0004618	0.993
L_11	K84(H)T, Y103(H)F	A40(L)G	1.00005	1.30841	1.83e-09	59850	0.0001095	0.9976
L_12	S64(H)R, T96(H)S , Y103(H)F , A105(H)G	WT Kappa	1.50008	2.05235	3.3e-10	138000	0.0001291	0.9976
L_13	D28(H)A, N48(H)S, A105(H)G	T88(L)I, S109(L)R	2.00027	1.63079	8.711e-10	191900	0.0001671	0.9961
L_14	S57(H)N, Y102(H)F	K45(L)R, A52(L)S, Y66(L)H , Q105(L)H, N108(L)K , L116(L)I	2.50022	3.67816	7.811e-12	97510	7.617e-07	0.9977
L_15	S64(H)R , A105(H)G	Q105(L)H, S109(L)R , L116(L)I	2.95206	4.57086	1e-12	144700	<1.0E-07	0.9951
L_16	K14(H)T D28(H)A K72(H)I T101(H)I	A57(L)T Q105(L)H N108(L)K S109(L)K L116(L)I	3.5199	4.54148	1.07e-12	57030	<1.0E-07	0.9957
L_17	D28(H)A,S57(H)N,S64(H)R,Y88(H)F,T96(H)I,A105(H)G,S128(H)T	M11(L)L,Q44(L)E,Q105(L)H,N108(L)K	4.157	4.47744	1.24e-12	49230	<1.0E-07	0.9972

### Sheet: Repeat measurements UA
WT KD	log10 KD	R^2
9.5815e-08	-7.01857	0.99783
4.8855e-08	-7.31109	0.997772
7.794e-09	-8.10824	0.9822
2.144e-08	-7.66878	0.9957
2.02e-08	-7.69465	0.9963
2.926e-08	-7.53373	0.9808
2.641e-08	-7.57823	0.975
1.889e-08	-7.72377	0.9956
2.6e-08	-7.58503	0.99

### Sheet: Fig. 5I, clonal bursts
ID	Mutations_HC	Mutation_LC	DMS	BLI Delta KD	KD	ka (1/Ms)	kdis (1/s)	R^2	BLI delta KD calculated from average WT KD of all runs
CB_01	I78(H)F	Y42(L)S, N108(L)K	0.917416	0.844967	3.774e-09	105400	0.0003979	0.9858
CB_02	A105(H)G	A40(L)G	1.24995	1.57122	5.07e-10	243500	0.0001235	0.9961
CB_03	A105(H)G	Y66(L)F, S109(L)R	1.198	0.908317	2.333e-09	242400	0.0005656	0.9924
CB_04	WT Heavy	Y42(L)F , A52(L)S, Q105(L)H	1.01739	2.27671	9.989e-11	106900	1.068e-05	0.999
CB_05	A105(H)G	WT Kappa	0.446073	0.44635	6.759e-09	220700	0.001492	0.9957
CB_06	D28(H)A, L50(H)H, A105(H)G	G36(L)R, Q95(L)H	1.7468	1.25216	1.057e-09	315900	0.0003339	0.9988
CB_07	A105(H)G	N108(L)K	1.3053	1.14978	1.338e-09	260700	0.0003489	0.9922
CB_08	I78(H)L, N92(H)T	Y42(L)C	0.348144	0.315096	9.144e-09	153600	0.001404	0.9965
CB_09	S64(H)T, N92(H)K	Y42(L)C, N108(L)H	0.955074	0.639043	4.337e-09	106000	0.0004595	0.9989
CB_10	A105(H)G	A40(L)G, S109(L)R	2.04475	2.17277	1.269e-10	293600	3.726e-05	0.9957
CB_11	WT Heavy	Y66(L)H , Q105(L)H , N108(L)K, L116(L)I	1.63752	2.42133	1.001e-10	154700	1.549e-05	0.9926
CB_12	WT Heavy	R67(L)K, Q105(L)H, L116(L)I	0.988019	4.27623	1e-12	77570	<1.0E-07	0.9952
CB_13	K49(H)E, S57(H)N, S64(H)R, A105(H)G	WT Kappa	1.35266	1.52118	7.954e-10	94520	7.518e-05	0.9979
